# Transcriptomic Convergence and the Female Protective Effect in Autism

**DOI:** 10.1101/2025.01.20.634000

**Authors:** Rebecca E. Andersen, Maya Talukdar, Tyler Sakamoto, David Exposito-Alonso, Janet H.T. Song, Xuyu Qian, Seungil Lee, Nila Murugan, Ryan N. Delgado, Sijing Zhao, Gwenyth Eichfeld, Julia Harms, David C. Page, Christopher A. Walsh

## Abstract

Autism spectrum disorder (ASD) is highly heritable, and mutations in hundreds of genes have been implicated as individually rare causes of ASD^1–3^. Understanding how disruptions to these functionally diverse genes lead to the core features of ASD remains a major challenge^4^. Moreover, ASD is three- to four-fold more common in males than females^5^, and autistic females tend to carry more autosomal risk alleles for ASD compared to autistic males^6,7^, but the biological basis of this “female protective effect” (FPE) is unknown^8,9^. Here we show that individual perturbations of 18 ASD genes in human neural progenitor cells converge on shared effects on gene expression, including widespread downregulation of other ASD genes. De novo reconstruction of a gene regulatory network (GRN) enabled the identification of central transcriptional regulators, including the prominent ASD gene *CHD8* as well as novel candidates such as *REST*, that drive this transcriptomic convergence. Furthermore, the X-linked transcription factor *ZFX*, which is expressed from both the active and the inactive X chromosomes in females^10^, emerged as a key activator of many ASD genes: we propose that the higher *ZFX* expression level observed in female brain can buffer damaging mutations in diverse ASD genes, contributing to the FPE. Together, these results reveal how key GRNs can become broadly and similarly dysregulated upon disruption of individual ASD genes and provide molecular insight into the female protective effect in ASD.
