## Supplementary material for "Transcriptomic Convergence and the Female Protective Effect in Autism": Source Data for Fig. 1

### Sheet: Fig. 1c - SFARI
Gene	InList1AndList2	InList1ButNotList2	InList2ButNotList1	InNeither		Key
KMT2E	100	696	559	9810		List1: SFARI Genes
NR2F1-AS1	145	652	844	9524		List2: DEGs
SETD2	78	718	464	9905		Universe: NPC-expressed genes
SETD1B	91	705	547	9822
SETD5	94	702	609	9760
CLASP1	96	700	632	9737
PPP3CA	141	655	980	9389
BAZ2B	92	704	625	9744
SRCAP	180	617	1326	9043
EHMT1	199	597	1517	8852
SOX2-OT	191	606	1529	8839
WDFY3	163	633	1439	8930
POT1	88	708	760	9609
NR2F1	154	642	1393	8976
WAC	137	659	1279	9090
NIPBL	116	680	1303	9066
MSANTD2	98	698	1253	9116
ST7	16	780	271	10098

### Sheet: Fig. 1c - ID-Only
Gene	InList1AndList2	InList1ButNotList2	InList2ButNotList1	InNeither		Key
KMT2E	71	991	588	9515		List1: ID-Only Genes
NR2F1-AS1	89	973	900	9203		List2: DEGs
SETD2	49	1013	493	9610		Universe: NPC-expressed genes
SETD1B	60	1002	578	9525
SETD5	66	996	637	9466
CLASP1	64	998	664	9439
PPP3CA	110	952	1011	9092
BAZ2B	74	988	643	9460
SRCAP	149	913	1357	8747
EHMT1	170	892	1546	8557
SOX2-OT	157	905	1563	8540
WDFY3	157	905	1445	8658
POT1	61	1001	787	9316
NR2F1	140	922	1407	8696
WAC	140	922	1276	8827
NIPBL	147	915	1272	8831
MSANTD2	134	928	1217	8886
ST7	26	1036	261	9842
