## Supplementary material for "Transcriptomic Convergence and the Female Protective Effect in Autism": Source Data for Fig. 4

### Sheet: Fig. 4f
Gene Set	InList1AndList2	InList1ButNotList2	InList2ButNotList1	InNeither		Key
CHD8_First_Deg_Regulon	45	14	4837	6272		List1: Gene Set
HCSFARI	116	67	4766	6219		List2: CHD8 Targets
CHD8_Second_Deg_Regulon	372	225	4510	6061		Universe: NPC-expressed genes
ID-Only	584	478	4298	5808
SETD5_DEGs	377	327	4505	5959
SFARI	425	372	4457	5914
SETD2_DEGs	286	257	4596	6029
KMT2E_DEGs	332	328	4550	5958
