## Supplementary material for "Transcriptomic Convergence and the Female Protective Effect in Autism": Source Data for Fig. 5

### Sheet: Fig. 5b
Gene Set	InList1AndList2	InList1ButNotList2	InList2ButNotList1	InNeither		Key
Downregulated DEGs	118	36	1075	8653		List1: Gene Set
Female-Biased Down. DEGs	13	141	68	9660		List2: ZFX Regulon
Candidate ASD Risk	38	116	244	9484		Universe: All genes in GRN
Top Drivers	9	145	61	9667
HCSFARI	8	146	167	9561
SFARI	25	129	706	9022
ID-Only	21	133	951	8777

### Sheet: Fig. 5d - C4-2B
Gene Set	InList1AndList2	InList1ButNotList2	InList2ButNotList1	InNeither		Key
Female-Biased Downregulated DEGs	46	4264	26	15432		List1: ZFX ChIP-Seq Targets in C4-2B from San Roman et al. 2024
Candidate ASD Risk Genes	149	4161	122	15336		List2: Gene Set
Downregulated DEGs	537	3773	532	14926		Universe: C4-2B Expressed Genes from Rhie et al. 2018
Top Drivers of Covnergence	32	4278	34	15424
ZFX Regulon	64	4246	75	15383
HC-SFARI	79	4231	116	15342
ID-Only	394	3916	681	14777
SFARI	336	3974	586	14872

### Sheet: Fig. 5d - Common
Gene Set	InList1AndList2	InList1ButNotList2	InList2ButNotList1	InNeither		Key
Female-Biased Downregulated DEGs	44	6157	26	10079		List1: Common ZFX ChIP-Seq Targets in C4-2B from Rhie et al. 2018
Candidate ASD Risk Genes	187	6014	81	10024		List2: Gene Set
Downregulated DEGs	654	5547	395	9710		Universe: MCF-7 and C4-2B Expressed Genes from Rhie et al. 2018
Top Drivers of Covnergence	38	6163	26	10079
ZFX Regulon	81	6120	58	10047
HC-SFARI	102	6099	80	10025
ID-Only	539	5662	514	9591
SFARI	386	5815	465	9640

### Sheet: Fig. 5d - MCF-7
Gene Set	InList1AndList2	InList1ButNotList2	InList2ButNotList1	InNeither		Key
Female-Biased Downregulated DEGs	13	1507	60	16228		List1: ZFX ChIP-Seq Targets in MCF-7 from San Roman et al. 2024
Candidate ASD Risk Genes	39	1481	234	16054		List2: Gene Set
Downregulated DEGs	180	1340	886	15402		Universe: MCF-7 Expressed Genes from Rhie et al. 2018
Top Drivers of Covnergence	9	1511	55	16233
ZFX Regulon	23	1497	118	16170
HC-SFARI	22	1498	169	16119
ID-Only	122	1398	958	15330
SFARI	111	1409	811	15477
