## Supplementary material for "Transcriptomic Convergence and the Female Protective Effect in Autism": Source Data for Ext. Data Fig. 4

### Sheet: Ext. Data Fig. 4d
KD Target	InList1AndList2	InList1ButNotList2	InList2ButNotList1	InNeither		Key
NR2F1-AS1	135	577	784	9253		List1: CasRx KD DEGs
PPP3CA	124	705	778	9142		List2: shRNA KD DEGs
SETD1B	44	386	718	9601		Universe: Genes expressed in both NPCs that underwent CasRx KD and shRNA KD
CLASP1	78	369	1369	8933
BAZ2B	68	331	1383	8967
EHMT1	84	885	923	8857
