## Supplementary material for "Transcriptomic Convergence and the Female Protective Effect in Autism": Source Data for Ext. Data Fig. 7

### Sheet: Ext. Data Fig. 7h
KD Target Gene	InList1AndList2	InList1ButNotList2	InList2ButNotList1	InNeither		Key
ST7	13	60	228	8186		List1: Organoid RG DEGs
PPP3CA	25	62	953	7459		List2: NPC DEGs
NR2F1-AS1	14	50	817	7578		Universe: Genes expressed in both organoid RGs and NPCs
WDFY3	33	73	1344	7085
EHMT1	7	21	1460	7176

### Sheet: Ext. Data Fig. 7l
KD Target Gene	InList1AndList2	InList1ButNotList2	InList2ButNotList1	InNeither		Key
ST7_KD	21	273	206	7156		List1: Acute KD Organoid ExN DEGs
PPP3CA_KD	32	109	863	6613		List2: NPC DEGs
NR2F1-AS1_KD	201	1016	564	5911		Universe: Genes expressed in both acute KD organoid ExN and NPCs
WDFY3_KD	55	165	1208	6251
CLASP1_KD	29	219	536	6816
BAZ2B_KD	102	918	450	6130
EHMT1_KD	19	86	1295	6206
