## Supplementary material for "Transcriptomic Convergence and the Female Protective Effect in Autism": Source Data for Ext. Data Fig. 8

### Sheet: Ext. Data Fig. 8c
Gene Set	Species	inList1AndList2	inList1ButNotList2	inList2ButNotList1	inNeither		Key
SFARI	human	387	2400	618	13515		List1: REST Targets
SFARI	mouse	261	1443	744	14472		List2: Gene Set
HC-SFARI	human	81	2706	138	13995		Universe: BrainSpan-expressed genes
HC-SFARI	mouse	50	1654	169	15047
sysID	mouse	147	1557	916	14300
sysID	human	226	2561	837	13296
							`
